# Structuring the unstructured: estimating species-specific absence from multi-species presence data to inform pseudo-absence selection in species distribution models

**DOI:** 10.1101/656629

**Authors:** Simon Croft, Graham C. Smith

**Affiliations:** National Wildlife Management Centre, Animal and Plant Health Agency, Sand Hutton, York, UK

**Keywords:** multi-species, occurrence, opportunistic, pseudo-absence, species distribution modelling, survey effort

## Abstract

1. Species distribution models (SDMs) are an increasingly popular tool in ecology which, together with a vast wealth of data from citizen science projects, have the potential to dramatically improve our understanding of species behaviour for applications such as conservation and wildlife management. However, many of the best performing models require information regarding survey effort, specifically absence, which is typically lacking in opportunistic datasets. To facilitate the use of such models, pseudo-absences from locations without recorded presence must be assumed. Several studies have suggested that survey effort, and hence likely absence, could be estimated from presence-only data by considering records across “target groups” of species defined according to taxonomy.
2. We performed a probabilistic analysis, computing the conditional probability of recording a species given a particular set of species are also recorded, to test the validity of defining target groups by taxonomic order and to explore other potential groupings. Based on this quantification of recording associations we outline a new method to inform pseudo-absence selection comparing predictive performance, measured the area under curve (AUC) statistic, against the standard method of selection across a series of SDMs.
3. Our findings show some support for target grouping classification based on taxonomy but indicate that an alternative classification using survey method may be more appropriate for informing effort and consequently absence. Across 49 terrestrial mammal species, pseudo-absence selection using our proposed method outperformed that of the standard method showing an improvement in the predictive performance of presence-absence models for 17 out of 22 with sufficient data to elicit a significant difference. Based on our method we also observed a substantial improvement in the performance of presence-absence models compared to that of presence-only models (MaxEnt) with a higher AUC for all 22 species showing a significant difference between approaches.
4. We conclude that our method produces sensible robust pseudo-absences which either compliment patterns in known presences or, where conflicts occur, are explainable in terms of ecological variables potentially improving our understanding of species behaviour. Furthermore, we suggest that presence-absence models using these pseudo-absences provide a viable alternative to MaxEnt when modelling using presence-only data.
