## Supplementary material for "Structuring the unstructured: estimating species-specific absence from multi-species presence data to inform pseudo-absence selection in species distribution models": S5 File (.xlsx): Analysis of occurrence records by species

### Sheet: species
order	family	genus	species	visits	sites
Artiodactyla	Bovidae	Bos	Bos.taurus	219	106
Artiodactyla	Bovidae	Capra	Capra.aegagrus	1	1
Artiodactyla	Bovidae	Capra	Capra.hircus	317	157
Artiodactyla	Bovidae	Ovis	Ovis.aries	314	136
Artiodactyla	Cervidae	Capreolus	Capreolus.capreolus	31528	8016
Artiodactyla	Cervidae	Cervus	Cervus.elaphus	5496	2566
Artiodactyla	Cervidae	Cervus	Cervus.nippon	537	292
Artiodactyla	Cervidae	Dama	Dama.dama	4692	1272
Artiodactyla	Cervidae	Hydropotes	Hydropotes.inermis	270	144
Artiodactyla	Cervidae	Muntiacus	Muntiacus.reevesi	16572	2801
Artiodactyla	Cervidae	Rangifer	Rangifer.tarandus	4	4
Artiodactyla	Suidae	Sus	Sus.domesticus	1	1
Artiodactyla	Suidae	Sus	Sus.scrofa	282	177
Carnivora	Canidae	Canis	Canis.lupus	2	2
Carnivora	Canidae	Vulpes	Vulpes.vulpes	133876	12681
Carnivora	Felidae	Felis	Felis.catus	602050	8365
Carnivora	Mustelidae	Martes	Martes.martes	3	3
Carnivora	Mustelidae	Meles	Meles.meles	253	208
Carnivora	Mustelidae	Mustela	Mustela.erminea	7151	3639
Carnivora	Mustelidae	Mustela	Mustela.lutreola	2	2
Carnivora	Mustelidae	Mustela	Mustela.nivalis	2770	1910
Carnivora	Mustelidae	Mustela	Mustela.putorius	1240	1102
Carnivora	Mustelidae	Neovison	Neovison.vison	3719	2263
Chiroptera	Vespertilionidae	Eptesicus	Eptesicus.serotinus	2852	894
Chiroptera	Vespertilionidae	Myotis	Myotis.bechsteinii	11	9
Chiroptera	Vespertilionidae	Myotis	Myotis.brandtii	112	69
Chiroptera	Vespertilionidae	Myotis	Myotis.daubentonii	7012	1191
Chiroptera	Vespertilionidae	Myotis	Myotis.mystacinus	352	218
Chiroptera	Vespertilionidae	Myotis	Myotis.nattereri	1843	518
Chiroptera	Vespertilionidae	Nyctalus	Nyctalus.leisleri	148	124
Chiroptera	Vespertilionidae	Nyctalus	Nyctalus.noctula	3418	1306
Chiroptera	Vespertilionidae	Pipistrellus	Pipistrellus.nathusii	214	147
Chiroptera	Vespertilionidae	Pipistrellus	Pipistrellus.pipistrellus	14487	4723
Chiroptera	Vespertilionidae	Pipistrellus	Pipistrellus.pygmaeus	7020	2306
Chiroptera	Vespertilionidae	Plecotus	Plecotus.auritus	3188	1458
Insectivora	Erinaceidae	Erinaceus	Erinaceus.europaeus	107150	10302
Insectivora	Soricidae	Crocidura	Crocidura.suaveolens	17	2
Insectivora	Soricidae	Neomys	Neomys.fodiens	473	382
Insectivora	Soricidae	Sorex	Sorex.araneus	2650	1784
Insectivora	Soricidae	Sorex	Sorex.minutus	1367	659
Insectivora	Talpidae	Talpa	Talpa.europaea	78490	11403
Lagomorpha	Leporidae	Lepus	Lepus.europaeus	31187	8196
Lagomorpha	Leporidae	Lepus	Lepus.timidus	2726	1290
Lagomorpha	Leporidae	Oryctolagus	Oryctolagus.cuniculus	138099	13996
Rodentia	Castoridae	Castor	Castor.fiber	289	236
Rodentia	Muridae	Apodemus	Apodemus.flavicollis	1995	337
Rodentia	Muridae	Apodemus	Apodemus.sylvaticus	99297	6446
Rodentia	Muridae	Arvicola	Arvicola.amphibius	4002	2542
Rodentia	Muridae	Micromys	Micromys.minutus	210	164
Rodentia	Muridae	Microtus	Microtus.agrestis	2303	1774
Rodentia	Muridae	Microtus	Microtus.arvalis	37	18
Rodentia	Muridae	Mus	Mus.musculus	319	178
Rodentia	Muridae	Myodes	Myodes.glareolus	1496	962
Rodentia	Muridae	Rattus	Rattus.norvegicus	52810	5663
Rodentia	Muridae	Rattus	Rattus.rattus	3	3
Rodentia	Myoxidae	Glis	Glis.glis	10	6
Rodentia	Myoxidae	Muscardinus	Muscardinus.avellanarius	1869	237
Rodentia	Sciuridae	Sciurus	Sciurus.carolinensis	599048	19991
Rodentia	Sciuridae	Sciurus	Sciurus.vulgaris	36909	9532
