## Supplementary material for "Structuring the unstructured: estimating species-specific absence from multi-species presence data to inform pseudo-absence selection in species distribution models": S7 File (.xlsx): Breakdown of SDM results

### Sheet: unbiased (uniform)
species	maxent		best PA		ksvm			rf			glm
	auc	sd	auc	sd	best	auc	sd	best	auc	sd	best	auc	sd
Apodemus.flavicollis	0.719374	0.0184295	0.751703	0.0257754	2	0.639479	0.106373	7	0.745193	0.0314127	1	0.70716	0.0414195
Apodemus.sylvaticus	0.698246	0.0149591	0.6934	0.0159844	0	0.630084	0.0183277	4	0.686504	0.0212061	6	0.686695	0.0150347
Arvicola.amphibius	0.673777	0.032035	0.673226	0.0266049	1	0.641219	0.0213447	6	0.670637	0.028086	3	0.636206	0.030499
Bos.taurus	0.824137	0.0542633	0.82175	0.0492613	0	0.627717	0.102576	4	0.797248	0.0429689	6	0.814067	0.0571187
Capra.hircus	0.665159	0.0899006	0.684701	0.10481	5	0.620964	0.105121	3	0.655354	0.104427	2	0.633969	0.110149
Capreolus.capreolus	0.629907	0.0220485	0.639735	0.020009	1	0.595822	0.02159	9	0.63812	0.0197965	0	0.580431	0.0200049
Castor.fiber	0.65756	0.09078	0.662718	0.0988357	3	0.553482	0.170152	6	0.628398	0.101341	1	0.552673	0.0927853
Cervus.elaphus	0.738632	0.0160025	0.732011	0.0147656	2	0.708274	0.0285647	6	0.728899	0.0150064	2	0.721907	0.017951
Cervus.nippon	0.633276	0.037574	0.662494	0.0314546	1	0.596717	0.0681537	4	0.651726	0.0291201	5	0.640548	0.0385773
Dama.dama	0.723691	0.019112	0.726494	0.0206606	0	0.688045	0.0448561	6	0.721444	0.0200829	4	0.712956	0.028241
Eptesicus.serotinus	0.638802	0.0407428	0.633707	0.0231683	3	0.606379	0.049213	5	0.619843	0.034094	2	0.609059	0.044591
Erinaceus.europaeus	0.707103	0.0181122	0.698249	0.0193106	0	0.614437	0.0217763	10	0.698249	0.0193106	0	0.690826	0.0193354
Felis.catus	0.732584	0.0170699	0.728404	0.0177632	0	0.67923	0.0171099	7	0.725874	0.0147684	3	0.723351	0.0216938
Hydropotes.inermis	0.674661	0.0480132	0.673519	0.0498244	2	0.588545	0.1145	5	0.651538	0.0751182	3	0.633834	0.0538023
Lepus.europaeus	0.725411	0.0219472	0.707865	0.0240609	0	0.612304	0.0113603	3	0.70084	0.0215249	7	0.704284	0.0221979
Lepus.timidus	0.797986	0.0325004	0.806816	0.0245724	1	0.764841	0.0541993	5	0.799006	0.0237823	4	0.803012	0.0281912
Meles.meles	0.576978	0.0658	0.631393	0.0573551	2	0.584921	0.0755264	7	0.619508	0.0512837	1	0.562	0.073909
Micromys.minutus	0.621492	0.0573614	0.629097	0.0620635	1	0.507169	0.0620645	4	0.601944	0.0682966	5	0.59495	0.0769922
Microtus.agrestis	0.611693	0.026931	0.602279	0.0277954	4	0.581657	0.0397304	5	0.597847	0.0284134	1	0.580998	0.0287689
Microtus.arvalis	0.588889	0.279179	0.825	0.173744	2	0.492083	0.221877	4	0.662222	0.323466	4	0.677778	0.169826
Muntiacus.reevesi	0.682511	0.0298646	0.678327	0.0275667	1	0.638708	0.0502338	7	0.675205	0.0261614	2	0.659388	0.0386549
Mus.musculus	0.666288	0.0524947	0.696009	0.0377465	0	0.554131	0.0627697	2	0.654149	0.0458759	8	0.686098	0.0393819
Muscardinus.avellanarius	0.771553	0.115456	0.823642	0.0871248	4	0.759514	0.15401	4	0.784106	0.0662638	2	0.771282	0.109359
Mustela.erminea	0.629206	0.0176954	0.622577	0.0146829	0	0.590631	0.0278659	8	0.620638	0.0137088	2	0.600091	0.0263031
Mustela.nivalis	0.601941	0.0309475	0.591897	0.0214305	3	0.560273	0.0359363	5	0.588277	0.0222245	2	0.574427	0.0287944
Mustela.putorius	0.694497	0.0266338	0.694685	0.0377048	2	0.676352	0.0343231	8	0.693647	0.0378999	0	0.654031	0.0388533
Myodes.glareolus	0.639657	0.0247018	0.651444	0.022265	2	0.634719	0.0280944	3	0.632802	0.0162206	5	0.642944	0.0273706
Myotis.bechsteinii	0.322222	0.241168	0.572222	0.125735	2	0.336111	0.244434	6	0.483333	0.131077	2	0.372222	0.284547
Myotis.brandtii	0.530514	0.104961	0.616008	0.0774663	1	0.515252	0.102398	5	0.548671	0.106789	4	0.567108	0.097811
Myotis.daubentonii	0.651805	0.026079	0.658943	0.0328627	0	0.564087	0.0698395	10	0.658943	0.0328627	0	0.586149	0.039239
Myotis.mystacinus	0.628408	0.0303378	0.648964	0.0206222	4	0.626782	0.0336202	1	0.625091	0.0356299	5	0.631124	0.0341968
Myotis.nattereri	0.688072	0.0286562	0.681209	0.026752	0	0.645817	0.05352	5	0.664637	0.0393026	5	0.670066	0.0234539
Neomys.fodiens	0.611953	0.0269778	0.641723	0.0365429	0	0.567686	0.0563833	9	0.634917	0.0460668	1	0.580924	0.0199001
Neovison.vison	0.688316	0.0228648	0.67878	0.0294171	2	0.64689	0.0509602	8	0.676604	0.0300794	0	0.636732	0.0255472
Nyctalus.leisleri	0.537985	0.0735186	0.633858	0.0744366	6	0.599093	0.115097	2	0.555025	0.0609045	2	0.543409	0.0825184
Nyctalus.noctula	0.566489	0.0339688	0.58359	0.0282124	4	0.55909	0.0281608	6	0.573174	0.0355772	0	0.549209	0.0310379
Oryctolagus.cuniculus	0.656462	0.0117707	0.641837	0.0119586	0	0.548675	0.0205514	6	0.635606	0.0156846	4	0.63467	0.0148685
Pipistrellus.nathusii	0.796788	0.053699	0.811177	0.0394707	2	0.652064	0.135158	8	0.808249	0.0402913	0	0.710846	0.0490781
Pipistrellus.pipistrellus	0.561786	0.0245676	0.586811	0.0258228	1	0.567483	0.0369855	9	0.585787	0.0251938	0	0.523716	0.0245918
Pipistrellus.pygmaeus	0.596535	0.0175315	0.595638	0.0256233	1	0.560719	0.0367274	7	0.594427	0.0260636	2	0.570039	0.0345976
Plecotus.auritus	0.650559	0.0245431	0.641823	0.0233208	2	0.587499	0.069871	6	0.637485	0.0200196	2	0.626948	0.0320003
Rattus.norvegicus	0.681738	0.0200509	0.676596	0.0146899	0	0.631107	0.0176462	10	0.676596	0.0146899	0	0.659045	0.0118078
Sciurus.carolinensis	0.645209	0.0192396	0.660819	0.0200217	0	0.590111	0.0202946	10	0.660819	0.0200217	0	0.615722	0.0230179
Sciurus.vulgaris	0.649399	0.0262914	0.65378	0.0220352	2	0.630661	0.0204861	6	0.643701	0.031818	2	0.630955	0.0305389
Sorex.araneus	0.5879	0.0169047	0.600787	0.0167035	2	0.573383	0.0308924	2	0.583876	0.0247306	6	0.592794	0.0177817
Sorex.minutus	0.708353	0.0305083	0.720568	0.0246732	2	0.610442	0.101275	3	0.705422	0.0319957	5	0.710216	0.0264373
Sus.scrofa	0.635405	0.0821799	0.658327	0.0827536	5	0.631873	0.0802761	3	0.638587	0.0906726	2	0.632157	0.0818194
Talpa.europaea	0.627918	0.018283	0.61285	0.0151712	0	0.549922	0.0268338	9	0.607628	0.017265	1	0.591938	0.0182306
Vulpes.vulpes	0.643037	0.0256627	0.624139	0.0201491	0	0.528112	0.014604	2	0.614253	0.0201637	8	0.619755	0.0220562

### Sheet: biased (probability)
species	maxent		best PA		ksvm			rf			glm
	auc	sd	auc	sd	best	auc	sd	best	auc	sd	best	auc	sd
Apodemus.flavicollis	0.730894	0.0358081	0.753499	0.0390098	3	0.707486	0.0826802	5	0.740645	0.0472285	2	0.735536	0.0455231
Apodemus.sylvaticus	0.558507	0.00899797	0.577117	0.0101508	0	0.555309	0.00498169	9	0.577108	0.0101571	1	0.562387	0.0136451
Arvicola.amphibius	0.675169	0.0230166	0.679415	0.0178438	1	0.655996	0.0177954	8	0.678409	0.018947	1	0.642187	0.0266737
Bos.taurus	0.796284	0.0449958	0.794822	0.0409556	0	0.61533	0.141517	4	0.77534	0.0439909	6	0.782231	0.049083
Capra.hircus	0.688986	0.104955	0.734719	0.0749094	1	0.684078	0.0851806	6	0.718561	0.0755783	3	0.694993	0.0731824
Capreolus.capreolus	0.718992	0.0233784	0.770019	0.0204665	0	0.752449	0.0264172	10	0.770019	0.0204665	0	0.71836	0.0374218
Castor.fiber	0.689534	0.143403	0.700449	0.0874086	1	0.575984	0.172306	8	0.697449	0.0898142	1	0.632055	0.083386
Cervus.elaphus	0.805991	0.0149853	0.798882	0.0166716	0	0.769979	0.0159171	9	0.798798	0.0166181	1	0.786255	0.0185294
Cervus.nippon	0.721877	0.0510258	0.759453	0.0560699	1	0.686534	0.0636778	2	0.74072	0.0579624	7	0.751289	0.0548407
Dama.dama	0.804317	0.0103628	0.82869	0.0135302	0	0.776376	0.0260512	5	0.827409	0.0141056	5	0.822475	0.0120498
Eptesicus.serotinus	0.635149	0.0233111	0.645883	0.0269055	2	0.596031	0.0687567	4	0.634491	0.0230851	4	0.6163	0.0464031
Erinaceus.europaeus	0.558758	0.0123462	0.643839	0.0146653	0	0.595116	0.0101699	10	0.643839	0.0146653	0	0.596954	0.0149855
Felis.catus	0.700121	0.00474408	0.71842	0.00689906	0	0.702776	0.00701093	10	0.71842	0.00689906	0	0.680854	0.0083867
Hydropotes.inermis	0.653519	0.0703806	0.68989	0.0618755	0	0.60709	0.0582288	5	0.656522	0.0581753	5	0.658553	0.0819032
Lepus.europaeus	0.795369	0.0414477	0.811213	0.0221583	0	0.794352	0.031418	10	0.811213	0.0221583	0	0.784913	0.0436045
Lepus.timidus	0.847593	0.028191	0.844781	0.0282454	2	0.834598	0.0262196	7	0.843874	0.0279638	1	0.834179	0.027713
Meles.meles	0.60427	0.0385506	0.642435	0.046302	1	0.602286	0.0579583	9	0.637379	0.043023	0	0.563575	0.0444408
Micromys.minutus	0.634006	0.0683597	0.649349	0.0493427	0	0.561108	0.0826789	6	0.638966	0.0492765	4	0.624066	0.0644106
Microtus.agrestis	0.634263	0.0168544	0.631161	0.017437	4	0.627508	0.0194337	6	0.625855	0.0148906	0	0.612695	0.0246004
Microtus.arvalis	0.675	0.325012	0.858333	0.175902	6	0.666667	0.232406	3	0.708333	0.286663	1	0.7	0.291865
Muntiacus.reevesi	0.726066	0.0200275	0.792543	0.017323	0	0.774967	0.0152778	10	0.792543	0.017323	0	0.760469	0.0170773
Mus.musculus	0.649819	0.0426517	0.627047	0.0337432	2	0.508209	0.0697319	4	0.593072	0.0551459	4	0.614861	0.0513609
Muscardinus.avellanarius	0.771593	0.0806082	0.76537	0.0939163	2	0.64377	0.146516	6	0.741831	0.103896	2	0.710376	0.0920059
Mustela.erminea	0.679314	0.0328712	0.686329	0.0317591	3	0.673793	0.0282716	6	0.68479	0.0340976	1	0.671685	0.0323342
Mustela.nivalis	0.618662	0.0211905	0.611055	0.0139776	1	0.594308	0.0147073	5	0.605097	0.0122552	4	0.598145	0.0287471
Mustela.putorius	0.708041	0.0227596	0.71077	0.0231858	2	0.688557	0.028841	7	0.707077	0.02729	1	0.681417	0.0165324
Myodes.glareolus	0.657548	0.0237248	0.683859	0.0197181	2	0.653964	0.0478882	2	0.66467	0.0222395	6	0.677564	0.024955
Myotis.bechsteinii	0.522222	0.189215	0.655556	0.16932	4	0.483333	0.192539	1	0.444444	0.161441	5	0.6	0.20754
Myotis.brandtii	0.593384	0.0638736	0.683638	0.0679244	5	0.602386	0.134446	1	0.588165	0.0557053	4	0.64072	0.0803089
Myotis.daubentonii	0.639366	0.0198759	0.649266	0.0176061	0	0.557231	0.0662573	10	0.649266	0.0176061	0	0.582518	0.0152949
Myotis.mystacinus	0.645219	0.0677602	0.66073	0.0737328	1	0.598886	0.119233	3	0.624662	0.0428364	6	0.64813	0.0780458
Myotis.nattereri	0.713378	0.0287997	0.72225	0.0321432	0	0.590523	0.0631078	6	0.711559	0.0277391	4	0.711973	0.0357891
Neomys.fodiens	0.567547	0.054681	0.591899	0.0384833	1	0.546483	0.052728	6	0.583979	0.0351869	3	0.556495	0.0384502
Neovison.vison	0.697446	0.0187125	0.693942	0.0216099	1	0.669615	0.0181595	9	0.692533	0.021967	0	0.637633	0.0154987
Nyctalus.leisleri	0.555856	0.0840332	0.623788	0.0536056	5	0.574917	0.0589342	1	0.551847	0.0674504	4	0.597355	0.0746102
Nyctalus.noctula	0.561203	0.0180605	0.574644	0.0245141	2	0.549679	0.0379511	7	0.568452	0.0225848	1	0.539169	0.0245544
Oryctolagus.cuniculus	0.659816	0.0261342	0.76272	0.0258627	0	0.739343	0.0242016	10	0.76272	0.0258627	0	0.744837	0.0354442
Pipistrellus.nathusii	0.788943	0.0445555	0.808542	0.0359011	4	0.741116	0.117721	6	0.801203	0.037478	0	0.709291	0.0510262
Pipistrellus.pipistrellus	0.558916	0.0167382	0.588255	0.0109207	1	0.544804	0.0266292	9	0.587736	0.0107764	0	0.524049	0.0224139
Pipistrellus.pygmaeus	0.572982	0.0140885	0.593899	0.0104555	0	0.549449	0.0301824	10	0.593899	0.0104555	0	0.547928	0.023496
Plecotus.auritus	0.64125	0.0224003	0.659099	0.0235696	2	0.583763	0.0583216	8	0.657124	0.0252184	0	0.628199	0.0167711
Rattus.norvegicus	0.535122	0.0150175	0.602903	0.0120312	1	0.584477	0.0139404	8	0.601761	0.0135514	1	0.595332	0.010465
Sciurus.carolinensis	0.627362	0.0199039	0.672063	0.0161145	0	0.634288	0.0164592	10	0.672063	0.0161145	0	0.58687	0.0137538
Sciurus.vulgaris	0.691137	0.0161433	0.720499	0.0204866	0	0.682364	0.0176151	5	0.710646	0.0240597	5	0.710971	0.0212687
Sorex.araneus	0.595979	0.0178308	0.606373	0.0151158	0	0.580615	0.0246308	5	0.597238	0.0182665	5	0.598684	0.0174718
Sorex.minutus	0.712532	0.0223915	0.718036	0.0242329	1	0.675982	0.0561849	4	0.708444	0.0278791	5	0.711778	0.0312635
Sus.scrofa	0.722426	0.0653495	0.786031	0.0586452	2	0.632443	0.112522	5	0.773455	0.0631688	3	0.746568	0.0538274
Talpa.europaea	0.689293	0.015279	0.777956	0.0198929	0	0.764562	0.022011	10	0.777956	0.0198929	0	0.759582	0.0308992
Vulpes.vulpes	0.503519	0.0096464	0.686363	0.00940283	0	0.6058	0.0116593	10	0.686363	0.00940283	0	0.600195	0.0153821

### Sheet: comparison
species	maxent		best PA		ksvm			rf			glm
	auc	significant	auc	significant	best	auc	significant	best	auc	significant	best	auc	significant
Apodemus.flavicollis	0.0115197	FALSE	0.00179614	FALSE	1	0.0680068	FALSE	-2	-0.00454794	FALSE	1	0.0283759	FALSE
Apodemus.sylvaticus	-0.139738	TRUE	-0.116283	TRUE	0	-0.0747753	TRUE	5	-0.109396	TRUE	-5	-0.124308	TRUE
Arvicola.amphibius	0.00139171	FALSE	0.00618891	FALSE	0	0.0147769	FALSE	2	0.00777163	FALSE	-2	0.00598129	FALSE
Bos.taurus	-0.027853	FALSE	-0.0269287	FALSE	0	-0.0123865	FALSE	0	-0.0219078	FALSE	0	-0.0318363	FALSE
Capra.hircus	0.023827	FALSE	0.0500185	FALSE	-4	0.0631133	FALSE	3	0.0632062	FALSE	1	0.0610239	FALSE
Capreolus.capreolus	0.0890843	TRUE	0.130284	TRUE	-1	0.156627	TRUE	1	0.131898	TRUE	0	0.137928	TRUE
Castor.fiber	0.0319736	FALSE	0.0377315	FALSE	-2	0.0225023	FALSE	2	0.0690512	FALSE	0	0.079382	FALSE
Cervus.elaphus	0.0673592	TRUE	0.0668708	TRUE	-2	0.0617049	TRUE	3	0.0698996	TRUE	-1	0.0643474	TRUE
Cervus.nippon	0.088601	TRUE	0.0969589	TRUE	0	0.089817	TRUE	-2	0.0889946	TRUE	2	0.110741	TRUE
Dama.dama	0.080626	TRUE	0.102196	TRUE	0	0.0883319	TRUE	-1	0.105965	TRUE	1	0.109519	TRUE
Eptesicus.serotinus	-0.00365307	FALSE	0.0121762	FALSE	-1	-0.0103485	FALSE	-1	0.0146474	FALSE	2	0.00724175	FALSE
Erinaceus.europaeus	-0.148344	TRUE	-0.0544094	TRUE	0	-0.0193206	TRUE	0	-0.0544094	TRUE	0	-0.0938723	TRUE
Felis.catus	-0.0324632	TRUE	-0.00998389	FALSE	0	0.0235465	TRUE	3	-0.00745311	FALSE	-3	-0.0424972	TRUE
Hydropotes.inermis	-0.0211421	FALSE	0.0163712	FALSE	-2	0.0185454	FALSE	0	0.00498404	FALSE	2	0.0247191	FALSE
Lepus.europaeus	0.0699581	TRUE	0.103348	TRUE	0	0.182048	TRUE	7	0.110373	TRUE	-7	0.0806288	TRUE
Lepus.timidus	0.0496069	TRUE	0.0379651	TRUE	1	0.0697573	TRUE	2	0.0448674	TRUE	-3	0.0311663	TRUE
Meles.meles	0.0272915	FALSE	0.0110423	FALSE	-1	0.0173653	FALSE	2	0.0178707	FALSE	-1	0.00157508	FALSE
Micromys.minutus	0.0125142	FALSE	0.0202516	FALSE	-1	0.0539391	FALSE	2	0.0370225	FALSE	-1	0.0291153	FALSE
Microtus.agrestis	0.0225708	TRUE	0.0288822	TRUE	0	0.0458509	TRUE	1	0.0280086	TRUE	-1	0.0316962	TRUE
Microtus.arvalis	0.0861111	FALSE	0.0333333	FALSE	4	0.174583	FALSE	-1	0.0461111	FALSE	-3	0.0222222	FALSE
Muntiacus.reevesi	0.0435554	TRUE	0.114216	TRUE	-1	0.13626	TRUE	3	0.117338	TRUE	-2	0.101081	TRUE
Mus.musculus	-0.0164693	FALSE	-0.0689625	TRUE	2	-0.0459222	FALSE	2	-0.0610765	TRUE	-4	-0.0712367	TRUE
Muscardinus.avellanarius	4.0833e-05	FALSE	-0.0582717	FALSE	-2	-0.115745	FALSE	2	-0.0422759	FALSE	0	-0.0609057	FALSE
Mustela.erminea	0.0501083	TRUE	0.0637523	TRUE	3	0.0831628	TRUE	-2	0.0641515	TRUE	-1	0.0715939	TRUE
Mustela.nivalis	0.0167216	FALSE	0.0191575	TRUE	-2	0.0340346	TRUE	0	0.0168203	FALSE	2	0.0237179	FALSE
Mustela.putorius	0.0135438	FALSE	0.0160846	FALSE	0	0.0122054	FALSE	-1	0.0134306	FALSE	1	0.0273863	FALSE
Myodes.glareolus	0.017891	FALSE	0.0324153	TRUE	0	0.0192442	FALSE	-1	0.0318681	TRUE	1	0.03462	TRUE
Myotis.bechsteinii	0.2	FALSE	0.0833333	FALSE	2	0.147222	FALSE	-5	-0.0388889	FALSE	3	0.227778	FALSE
Myotis.brandtii	0.0628703	FALSE	0.0676293	FALSE	4	0.0871336	FALSE	-4	0.0394934	FALSE	0	0.0736127	FALSE
Myotis.daubentonii	-0.012439	FALSE	-0.00967798	FALSE	0	-0.00685598	FALSE	0	-0.00967798	FALSE	0	-0.00363097	FALSE
Myotis.mystacinus	0.0168107	FALSE	0.0117664	FALSE	-3	-0.0278957	FALSE	2	-0.000429197	FALSE	1	0.017006	FALSE
Myotis.nattereri	0.0253057	FALSE	0.0410406	TRUE	0	-0.0552941	TRUE	1	0.0469219	TRUE	-1	0.041907	TRUE
Neomys.fodiens	-0.0444063	TRUE	-0.0498248	TRUE	1	-0.0212033	FALSE	-3	-0.0509374	TRUE	2	-0.0244284	FALSE
Neovison.vison	0.00912996	FALSE	0.0151629	FALSE	-1	0.0227258	FALSE	1	0.0159294	FALSE	0	0.000900906	FALSE
Nyctalus.leisleri	0.0178707	FALSE	-0.0100704	FALSE	-1	-0.0241761	FALSE	-1	-0.00317753	FALSE	2	0.0539458	FALSE
Nyctalus.noctula	-0.00528549	FALSE	-0.00894623	FALSE	-2	-0.00941039	FALSE	1	-0.0047215	FALSE	1	-0.0100398	FALSE
Oryctolagus.cuniculus	0.0033541	FALSE	0.120882	TRUE	0	0.190668	TRUE	4	0.127114	TRUE	-4	0.110167	TRUE
Pipistrellus.nathusii	-0.00784513	FALSE	-0.00263541	FALSE	2	0.0890519	FALSE	-2	-0.00704614	FALSE	0	-0.0015542	FALSE
Pipistrellus.pipistrellus	-0.00286957	FALSE	0.0014441	FALSE	0	-0.0226794	FALSE	0	0.00194918	FALSE	0	0.000332846	FALSE
Pipistrellus.pygmaeus	-0.0235526	TRUE	-0.00173924	FALSE	-1	-0.0112696	FALSE	3	-0.000527722	FALSE	-2	-0.0221109	FALSE
Plecotus.auritus	-0.0093089	FALSE	0.0172764	FALSE	0	-0.0037357	FALSE	2	0.0196396	FALSE	-2	0.00125165	FALSE
Rattus.norvegicus	-0.146616	TRUE	-0.0736932	TRUE	1	-0.0466295	TRUE	-2	-0.0748354	TRUE	1	-0.0637127	TRUE
Sciurus.carolinensis	-0.0178476	FALSE	0.0112442	FALSE	0	0.0441773	TRUE	0	0.0112442	FALSE	0	-0.0288517	TRUE
Sciurus.vulgaris	0.0417379	TRUE	0.0667195	TRUE	-2	0.0517035	TRUE	-1	0.0669446	TRUE	3	0.0800159	TRUE
Sorex.araneus	0.00807855	FALSE	0.00558654	FALSE	-2	0.00723163	FALSE	3	0.0133623	FALSE	-1	0.00589059	FALSE
Sorex.minutus	0.00417915	FALSE	-0.00253196	FALSE	-1	0.0655402	FALSE	1	0.00302246	FALSE	0	0.00156192	FALSE
Sus.scrofa	0.0870217	TRUE	0.127704	TRUE	-3	0.000570167	FALSE	2	0.134868	TRUE	1	0.11441	TRUE
Talpa.europaea	0.0613748	TRUE	0.165106	TRUE	0	0.21464	TRUE	1	0.170327	TRUE	-1	0.167644	TRUE
Vulpes.vulpes	-0.139519	TRUE	0.0622245	TRUE	0	0.0776877	TRUE	8	0.0721102	TRUE	-8	-0.0195603	TRUE
